# Legionella felix sp. - A novel Legionella species isolated in Israel from hot tap water

**DOI:** 10.1101/2023.09.14.557692

**Authors:** Gal Zizelski Valenci, Shosanit Ohad, Mor Robinstein, Shereen Assaly, Ina Kutikov, Ludmila Groisman, Omer Murik, David A. Zeevi, Ravid Ben David, Alona Farber, Zeev Dveyrin, Efrat Rorman, Israel Nissan

## Abstract

Bacteria of the genus *Legionella* are natural pathogens of the environment that can cause legionellosis, which can result in severe human pneumonia called Legionnaires’ disease. Here we describe a novel *Legionella* species isolated from hot tap water. High quality complete genome was generated using a combination of Nanopore and Illumina sequencing approaches. Our novel *Legionella* isolate possesses a 3,913,681 bp chromosome, (GC content 38.78% Mol) and a single novel large *incF* conjugative plasmid of 160,500 bp (GC content 37.97%). Interestingly, the chromosome encodes for 14 secondary metabolites biosynthetic gene clusters, more than any known other *Legionella* sp. The novel plasmid encodes for multiple genes that confer resistance to heavy metals. Bioinformatics analysis including average nucleotide identity (ANI) and genome-based taxonomy computation revealed that the genome of the new isolate differs from any previously described *Legionella* species. The closest related species to our isolate is *Legionella cherrii*. The name proposed for the new specie is *Legionella felix* in honor of Dr. Arthur Felix (1887-1956), a pioneering microbiologist, and member of the Royal Society of UK, who established the National Public Health Laboratory in Tel Aviv.
