## Supplementary Table S5 for "Legionella felix sp. - A novel Legionella species isolated in Israel from hot tap water"

### Sheet: Supplementary table S5
C
Query strain	Subject strain	dDDH (d0, in %)	C.I. (d0, in %)	dDDH (d4, in %)	C.I. (d4, in %)	dDDH (d6, in %)	C.I. (d6, in %)	G+C content difference (in %)
Legionella227 nanopore and SRA'	Legionella cherrii DSM 19213	83.6	[79.8 - 86.8]	54.3	[51.5 - 57.0]	80	[76.6 - 83.0]	0.11
Legionella227 nanopore and SRA'	Legionella steigerwaltii ATCC 35302	49.1	[45.7 - 52.5]	32.8	[30.3 - 35.3]	44.6	[41.6 - 47.7]	0.48
Legionella227 nanopore and SRA'	Legionella saoudiensis LH-SWC	14.8	[12.0 - 18.2]	28.9	[26.5 - 31.4]	15.2	[12.7 - 18.0]	0.68
Legionella227 nanopore and SRA'	Legionella steelei ATCC BAA-2169	35.6	[32.2 - 39.1]	28.8	[26.4 - 31.3]	33	[30.1 - 36.1]	0.02
Legionella227 nanopore and SRA'	Legionella anisa ATCC 35292	25.4	[22.1 - 29.1]	26.7	[24.3 - 29.2]	24.5	[21.6 - 27.6]	0.56
Legionella227 nanopore and SRA'	Legionella bozemanae ATCC 33217	25.3	[21.9 - 28.9]	26.2	[23.9 - 28.7]	24.3	[21.4 - 27.4]	0.84
Legionella227 nanopore and SRA'	Legionella parisiensis DSM 19216	23	[19.8 - 26.7]	25.7	[23.4 - 28.2]	22.4	[19.5 - 25.4]	0.77
Legionella227 nanopore and SRA'	Legionella gormanii ATCC 33297	25.7	[22.4 - 29.4]	25.5	[23.2 - 28.0]	24.5	[21.7 - 27.6]	0.67
Legionella227 nanopore and SRA'	Legionella qingyii CCTCC AB 2018025	22.9	[19.6 - 26.5]	25.4	[23.1 - 27.9]	22.2	[19.4 - 25.3]	0.95
Legionella227 nanopore and SRA'	Legionella gormanii ATCC 33342	25.7	[22.3 - 29.3]	25.4	[23.1 - 27.9]	24.5	[21.6 - 27.6]	0.67
Legionella227 nanopore and SRA'	Legionella dumoffii NY 23	25.5	[22.1 - 29.1]	25	[22.7 - 27.5]	24.2	[21.4 - 27.3]	0.89
Legionella227 nanopore and SRA'	Legionella wadsworthii ATCC 33877	17.7	[14.6 - 21.2]	23.1	[20.8 - 25.6]	17.6	[14.9 - 20.6]	0.77
