## Supplementary Table S6 for "Legionella felix sp. - A novel Legionella species isolated in Israel from hot tap water"

### Sheet: Supplementary table S6
Type Strain Genome Server
TYGS ID	Kind	Species cluster	Subspecies cluster	Preferred name	Deposit	Authority	Other deposits	Synonymous taxon names	Base pairs	Percent G+C	No. proteins	Goldstamp	Bioproject accession	Biosample accession	Assembly accession	IMG OID	BacDive
14321	type strain	1	5	Legionella gormanii	ATCC 33342	Morris et al. 1980	CIP 104724; ATCC 33297; ATCC 33342; CCUG 12267; DSM 16641; DSM 25296; NCTC 11401; LS-13	Fluoribacter gormanii; Legionella gormanii	3812314	38.08	3345	Gp0131767	PRJNA329785	SAMN05421777	GCA_900156395	2681812897	strain page
4349	type strain	1	5	Legionella gormanii	ATCC 33297	Morris et al. 1980	CIP 104724; ATCC 33297; ATCC 33342; CCUG 12267; DSM 16641; DSM 25296; NCTC 11401; LS-13	Fluoribacter gormanii; Legionella gormanii	3812103	38.08	3301		PRJNA281301	SAMN03486957	GCA_001648685		strain page
17786	type strain	2	0	Legionella saoudiensis	LH-SWC	Bajrai et al. 2016	DSM 101682; CSUR P2101; LS-1	Legionella saoudiensis	3846014	39.42	3341	Gp0143847	PRJEB11688	SAMEA3647790	GCA_001465875		strain page
1789	type strain	3	1	Legionella cherrii	DSM 19213	Brenner et al. 1985	CIP 103842; ATCC 35252; CCUG 29666; NCTC 11976; ORW	Legionella cherrii	3698064	38.86	3177	Gp0013839	PRJNA222237	SAMN02743988	GCA_000621385	2558309037	strain page
1811	type strain	4	2	Legionella wadsworthii	ATCC 33877	Edelstein et al. 1983	CIP 103886; CCUG 16415; DSM 21896; NCTC 11532; Wadsworth 81-716A	Legionella wadsworthii	3573650	37.98	3168	Gp0018919	PRJNA234416	SAMN02744130	GCA_000701265	2561511070	strain page
21095	type strain	5	3	Legionella qingyii	CCTCC AB 2018025	Wu et al. 2019	KCTC 15636; km488; NRBC 113223	Legionella qingyii	5227415	37.8	3955	Gp0389901	PRJNA465828	SAMN09090942	GCA_003184185		species page
4346	type strain	6	4	Legionella bozemanae	ATCC 33217	(Garrity et al. 1980) Brenner et al. 1980	ALLO1; CIP 103872; DSM 16523; WIGA	Fluoribacter bozemanae; Legionella bozemanae	4113435	37.91	3624		PRJNA281295	SAMN03486950	GCA_001648595		strain page
4422	type strain	7	6	Legionella dumoffii	NY 23	Brenner et al. 1980	CIP 103876; ATCC 33279; CCUG 11881; DSM 17625; NCTC 11370	Fluoribacter dumoffii; Legionella dumoffii	3894641	39.64	3449	Gp0012805	PRJNA74015	SAMN02469353	GCA_000236165	2547132117	strain page
5086	type strain	8	7	Legionella parisiensis	DSM 19216	Brenner et al. 1985	CIP 103847; ATCC 35299; CCUG 29670; JCM 7561; NCTC 11983; PF-209C-C2	Legionella parisiensis	4232284	37.97	3916	Gp0378973	PRJNA312141	SAMN04495209	GCA_001736145		species page
5343	type strain	9	8	Legionella anisa	ATCC 35292	Gorman et al. 1985	CIP 103870; CCUG 29665; DSM 17627; JCM 7573; NCTC 11974; WA-316-C3	Legionella anisa	4396893	38.19	3732	Gp0133607	PRJNA224116	SAMN04274764	GCF_001467525		strain page
5691	type strain	10	9	Legionella steelei	ATCC BAA-2169	Edelstein et al. 2012	IMVS 3113; IMVS 3376	Legionella steelei	4227062	38.76	3716	Gp0133443	PRJNA224116	SAMN04274796	GCF_001468005		strain page
5692	type strain	11	10	Legionella steigerwaltii	ATCC 35302	Brenner et al. 1985	CIP 103851; CCUG 29674; DSM 23076; JCM 7558; NCTC 11991; SC-18-C9	Legionella steigerwaltii	3948340	38.26	3471	Gp0133609	PRJNA224116	SAMN04274797	GCF_001468065		strain page
U306050	user strain	12	11	Legionella cherrii 227nanopore and SRA					4074181	38.75	3506
