## Supplementary Table S4 for "Legionella felix sp. - A novel Legionella species isolated in Israel from hot tap water"

### Sheet: Supplementary Table S4
Genome ID	Genome Name	NCBI Taxon ID	Genome Status	Strain	BioProject Accession	BioSample Accession	Assembly Accession	GenBank Accessions	RefSeq Accessions	Sequencing Status	Contigs	Genome Length	GC Content	PATRIC CDS	RefSeq CDS	Distance	P Value	Counts
28084.6	Legionella cherrii strain NCTC11976	28084	Complete	NCTC11976	PRJEB6403	SAMEA3111975	GCA_900635815.1	LR134173		Complete	1	3729541	38.8977	3445	3271	0.0517248	0	203/1000
28084.7	Legionella cherrii strain ORW	28084	WGS	ORW	PRJEB24896	SAMEA5198073	GCA_900640085.1	CAAAIT000000000		WGS	20	3701774	38.8638	3336		0.0517248	0	203/1000
1.12216e+06	Legionella cherrii DSM 19213	1122160	WGS	DSM 19213	PRJNA222237	SAMN02743988	GCA_000621385.1	JHYM00000000	-	WGS	15	3696147	38.8	3326		0.0519203	0	202/1000
28084.5	Legionella cherrii strain ORW	28084	WGS	ORW	PRJNA285910	SAMN04274768	GCF_001467035.1	LNXW00000000		WGS	14	3982132	38.79	3673	3386	0.0537328	0	193/1000
460.5	Legionella steigerwaltii strain SC-18-C9	460	WGS	SC-18-C9	PRJNA285910	SAMN04274797	GCF_001468065.1	LNYZ00000000		WGS	44	3948710	38.26	3620	3449	0.142009	1.43785e-114	26/1000
460.6	Legionella steigerwaltii strain NCTC11991	460	WGS	NCTC11991	PRJEB6403	SAMEA4412669	GCA_900452835.1	UGOY00000000		WGS	3	3998094	38.3174	3673	3503	0.142009	1.68793e-114	26/1000
460.7	Legionella steigerwaltii strain SC-18-C9	460	WGS	SC-18-C9	PRJEB24896	SAMEA5198066	GCA_900640025.1	CAAAIO000000000		WGS	63	3952980	38.2641	3641		0.142009	1.4581e-114	26/1000
947034	Legionella steelei strain SCN18_25_1_16_R3_B_39_16	947033	WGS	SCN18_25_1_16_R3_B_39_16	PRJNA629336	SAMN18061387	GCA_017306685.1	JAFKHW000000000		WGS	47	4092575	38.6738	3838	3585	0.159146	9.30473e-77	18/1000
1.8959e+06	Legionella sp. 39-23	1895902	WGS	39-23	PRJNA279279	SAMN05660557	GCA_001897665.1	MKTO00000000		WGS	49	4167318	38.65	3893	3659	0.159146	1.09029e-76	18/1000
1.09471e+06	Fluoribacter dumoffii Tex-KL	1094714	WGS		PRJNA73347	SAMN02469351	GCA_000236145.1	CM001371.1,CM001372.1	-	WGS	21	3750355	39.63	3506		0.161822	1.78381e-72	17/1000
947034	Legionella steelei strain IMVS3376	947033	WGS	IMVS3376	PRJNA285910	SAMN04274796	GCF_001468005.1	LNYY00000000		WGS	21	4227172	38.76	3898	3668	0.164662	1.8285e-67	16/1000
447.4	Fluoribacter bozemanae strain WIGA	447	WGS	WIGA	PRJNA285910	SAMN04274766	GCF_001467045.1	LNXU00000000		WGS	61	4124313	37.89	3899	3634	0.170926	1.7911e-58	14/1000
447.5	Fluoribacter bozemanae strain ATCC 33217	447	WGS	ATCC 33217	PRJNA281295	SAMN03486950	GCF_001648595.1	LBAW00000000		WGS	112	4113505	37.91	3886		0.170926	1.75933e-58	14/1000
447.1	Fluoribacter bozemanae strain NCTC11368	447	WGS	NCTC11368	PRJEB6403	SAMEA4063024	GCA_900450575.1	UGGY00000000		WGS	7	4232311	37.9673	3962	3754	0.170926	2.1337e-58	14/1000
447.13	Fluoribacter bozemanae strain WIGA	447	WGS	WIGA	PRJEB24896	SAMEA5198078	GCA_900640135.1	CAAAIY000000000		WGS	98	4130121	37.913	3895		0.170926	1.80836e-58	14/1000
463.7	Fluoribacter dumoffii strain NCTC11370	463	WGS	NCTC11370	PRJEB6403	SAMEA4063025	GCA_900450695.1	UGGT00000000		WGS	5	4123357	39.5875	3916	3700	0.174408	5.55604e-54	13/1000
1.09472e+06	Fluoribacter dumoffii NY 23	1094715	WGS	NY 23	PRJNA74015	SAMN02469353	GCA_000236165.1	CM001373.1,CM001375.1,CM001374.1	-	WGS	32	3894641	39.6	3635		0.174408	3.85108e-54	13/1000
1.09472e+06	Fluoribacter dumoffii NY 23	1094715	WGS	NY 23	PRJNA285910	SAMN04274771	GCF_001467605.1	LNXZ00000000		WGS	12	3818004	39.6	3579	3354	0.174408	3.38117e-54	13/1000
447.14	Fluoribacter bozemanae strain 94163278	447	WGS	94163278	PRJEB24896	SAMEA5198079	GCA_900640155.1	CAAAJB000000000		WGS	101	3875101	37.9391	3688		0.178173	1.10759e-49	12/1000
45071.6	Legionella parisiensis strain PF-209-C-C2	45071	WGS	PF-209-C-C2	PRJNA285910	SAMN04274788	GCF_001467945.1	LNYQ00000000		WGS	13	4170404	37.91	3933	3639	0.178173	1.71072e-49	12/1000
45071.7	Legionella parisiensis strain DSM 19216	45071	WGS	DSM 19216	PRJNA312141	SAMN04495209	GCF_001736145.1	LSOG00000000		WGS	222	4232284	37.97	4344	3916	0.178173	1.86294e-49	12/1000
45071.8	Legionella parisiensis strain NCTC11983	45071	WGS	NCTC11983	PRJEB6403	SAMEA4475697	GCA_900461585.1	UGOH00000000		WGS	2	4202140	37.9703	3928	3696	0.178173	1.78759e-49	12/1000
45071.9	Legionella parisiensis strain PF-209C-C2	45071	WGS	PF-209C-C2	PRJEB24896	SAMEA5198057	GCA_900639925.1	CAAAIE000000000		WGS	30	4169549	37.9213	3934		0.178173	1.70868e-49	12/1000
28087.8	Legionella sainthelensi strain LA01-117	28087		LA01-117	PRJNA384907	SAMN06853936	GCA_002848365.1	CP025491,CP025493,CP025492			3			4508	4015	0.186761	1.79517e-40	10/1000
2.90354e+06	Legionella sp. 9fVS26	2903535	WGS	9fVS26	PRJNA787893	SAMN23849189	GCA_021282285.1	JAJSPM000000000		WGS	10	3906100	38.1545	3593	3366	0.186761	7.92866e-41	10/1000
2.90354e+06	Legionella sp. 9fVS26	2903535	Duplicate	9fVS26	PRJNA787893	SAMN23849189		JAJSPM000000000		WGS	10	3906100	38.1545	3593	3366	0.186761	7.92866e-41	10/1000
2.90596e+06	Legionella sp. 8cVS16	2905958	WGS	8cVS16	PRJNA787891	SAMN23849038	GCA_021344005.1	JAJTND000000000		WGS	7	3906083	38.1542	3605	3368	0.186761	7.92848e-41	10/1000
2.90596e+06	Legionella sp. 8cVS16	2905958	Duplicate	8cVS16	PRJNA787891	SAMN23849038		JAJTND000000000		WGS	7	3906083	38.1542	3605	3368	0.186761	7.92848e-41	10/1000
28082.1	Legionella anisa strain WA-316-C3	28082	WGS	WA-316-C3	PRJNA285910	SAMN04274764	GCF_001467525.1	LNXS00000000		WGS	55	4398856	38.17	4143	3865	0.191731	3.02524e-36	9/1000
28082.1	Legionella anisa strain FDAARGOS_200	28082	WGS	FDAARGOS_200	PRJNA231221	SAMN04875537	GCA_002082905.2	NBTX00000000		WGS	4	4564405	38.26	4329	4056	0.191731	3.53247e-36	9/1000
28082.2	Legionella anisa strain UMCG_3A	28082	Complete	UMCG_3A	PRJNA472696	SAMN09241230	GCA_003176875.1	CP029563,CP029564,CP029565		Complete	3	4362280	38.2388	4072	3830	0.191731	2.91985e-36	9/1000
28082.2	Legionella anisa strain WA-316-C3	28082	WGS	WA-316-C3	PRJEB24896	SAMEA5198040	GCA_900639785.1	CAAAHR000000000		WGS	162	4393565	38.1738	4119		0.191731	3.00984e-36	9/1000
28082.2	Legionella anisa strain LEG00074	28082	WGS	LEG00074	PRJNA475751	SAMN17964896	GCA_017156415.1	JAFJGH000000000		WGS	131	4372691	38.2288	4146	3862	0.191731	2.94961e-36	9/1000
28082.2	Legionella anisa strain FDAARGOS_1480 strain Not applicable	28082	Complete	Not applicable	PRJNA231221	SAMN20888897	GCA_019930885.1	CP082852,CP082853,CP082854,CP082855		Complete	4	4448073	38.2807	4195	3948	0.191731	3.17084e-36	9/1000
28082.3	Legionella anisa strain FDAARGOS_1480 strain Not applicable	28082	Duplicate	Not applicable	PRJNA231221	SAMN20888897	GCA_019930885.1	CP082852,CP082853,CP082854,CP082855		Complete	4	4448073	38.2807	4195	3948	0.191731	3.17084e-36	9/1000
28082.3	Legionella anisa strain FDAARGOS_1480 strain Not applicable	28082	Duplicate	Not applicable	PRJNA231221	SAMN20888897	GCA_019930885.1	CP082852,CP082853,CP082854,CP082855		Complete	4	4448073	38.2807	4195	3948	0.191731	3.17084e-36	9/1000
28082.3	Legionella anisa strain FDAARGOS_1480 strain Not applicable	28082	Duplicate	Not applicable	PRJNA231221	SAMN20888897	GCA_019930885.1	CP082852,CP082853,CP082854,CP082855		Complete	4	4448073	38.2807	4195	3948	0.191731	3.17084e-36	9/1000
28082.3	Legionella anisa FDAARGOS_1480	28082	Duplicate	FDAARGOS_1480	PRJNA231221	SAMN20888897	GCA_019930885.1	CP082852,CP082853,CP082854,CP082855		Complete	4	4448073	38.2807	4195	3948	0.191731	3.17084e-36	9/1000
1.23034e+06	Legionella anisa str. Linanisette	1230343	WGS	Linanisette	PRJNA174470	SAMEA3138431	GCA_000333755.1	CANP00000000	-	WGS	56	4319733	38.2	4065		0.191731	2.80026e-36	9/1000
2.74606e+06	Legionella sp. PC1000	2746060	Complete	PC1000	PRJNA640050	SAMN15297674	GCA_014109805.1	CP059400,CP059403,CP059401,CP059402		Complete	4	4249691	38.2831	3959	3781	0.191731	2.61034e-36	9/1000
40335.7	Legionella tucsonensis strain ATCC 49180	40335	WGS	ATCC 49180	PRJNA285910	SAMN04274798	GCF_001468035.1	LNZA00000000		WGS	12	3356485	37.41	3139	2936	0.197292	1.9564e-32	8/1000
40335.8	Legionella tucsonensis strain 1087-AZ-H	40335	WGS	1087-AZ-H	PRJEB24896	SAMEA5198068	GCA_900640035.1	CAAAIP000000000		WGS	27	3357159	37.4099	3131		0.197292	1.95809e-32	8/1000
2.75556e+06	Legionella sp. PC997	2755562	Complete	PC997	PRJNA640050	SAMN15458482	GCA_014109825.1	CP059576,CP059577,CP059578		Complete	3	3979593	37.8658	3630	3495	0.197292	3.95705e-32	8/1000
464.5	Fluoribacter gormanii strain LS-13	464	WGS	LS-13	PRJNA285910	SAMN04274775	GCF_001467685.1	LNYD00000000		WGS	41	3820062	38.06	3489	3281	0.203604	6.15611e-28	7/1000
464.6	Fluoribacter gormanii strain ATCC 33297	464	WGS	ATCC 33297	PRJNA281301	SAMN03486957	GCF_001648685.1	LBAY00000000		WGS	50	3816964	38.03	3485		0.203604	6.13844e-28	7/1000
464.7	Fluoribacter gormanii strain ATCC 33342	464	WGS	ATCC 33342	PRJEB18894	SAMN05421777	GCF_900156395.1	FTNL00000000		WGS	54	3813119	38.07	3483	3345	0.203604	6.11655e-28	7/1000
464.13	Fluoribacter gormanii strain NCTC11401	464	WGS	NCTC11401	PRJEB6403	SAMEA4063026	GCA_900450965.1	UGGV00000000		WGS	2	3872652	38.173	3542	3363	0.203604	6.46054e-28	7/1000
464.14	Fluoribacter gormanii strain LS-13	464	WGS	LS-13	PRJEB24896	SAMEA5198076	GCA_900640095.1	CAAAIX000000000		WGS	63	3683387	38.0898	3323		0.203604	5.40448e-28	7/1000
464.15	Fluoribacter gormanii strain 03-69	464	WGS	1969-03-01	PRJEB24896	SAMEA5198077	GCA_900640105.1	CAAAIV000000000		WGS	203	4303433	38.1062	4128		0.203604	9.2726e-28	7/1000
45066.5	Legionella gratiana strain Lyon 8420412	45066	WGS	Lyon 8420412	PRJNA285910	SAMN04274776	GCF_001467695.1	LNYE00000000		WGS	31	3926196	36.83	3616	3412	0.203604	6.7792e-28	7/1000
45066.7	Legionella gratiana strain NCTC12388	45066	WGS	NCTC12388	PRJEB6403	SAMEA80459668	GCA_900452545.1	UGOB00000000		WGS	2	3976384	36.9745	3635	3449	0.203604	7.08586e-28	7/1000
