## Supplementary Table S3 for "Legionella felix sp. - A novel Legionella species isolated in Israel from hot tap water"

### Sheet: Supplementary Table S3
Start	End	Length	Strand	AA Length	Product
100127	100525	399	-	132	hypothetical protein
100641	101012	372	-	123	hypothetical protein
101118	101318	201	-	66	hypothetical protein
101318	101839	522	-	173	hypothetical protein
10170	10382	213	-	70	hypothetical protein
101802	102776	975	-	324	hypothetical protein
103013	103663	651	+	216	hypothetical protein
103663	104556	894	+	297	hypothetical protein
10379	11860	1482	-	493	Acetyltransferase, GNAT family
104540	105631	1092	+	363	hypothetical protein
105621	107726	2106	+	701	hypothetical protein
107723	107950	228	+	75	hypothetical protein
107961	108953	993	-	330	hypothetical protein
110628	111542	915	+	304	Chromosome (plasmid) partitioning protein ParA / Sporulation initiation inhibitor protein Soj
111535	112560	1026	+	341	hypothetical protein
112566	112937	372	+	123	hypothetical protein
112963	114144	1182	+	393	hypothetical protein
114146	114991	846	+	281	Chromosome (plasmid) partitioning protein ParB
115029	115241	213	+	70	hypothetical protein
115238	115705	468	-	155	hypothetical protein
115706	116290	585	-	194	Phage integrase
116390	116848	459	+	152	Regulatory protein RecX
116931	117473	543	+	180	DNA topology modulation protein
117477	118613	1137	+	378	hypothetical protein
11857	12813	957	-	318	hypothetical protein
118600	119166	567	+	188	Acetyltransferase, GNAT family
119163	120116	954	+	317	putative protein kinase
120121	120696	576	-	191	Transcriptional regulator, Xre-family with cupin domain
120799	121221	423	+	140	hypothetical protein
121235	121729	495	+	164	YbaK/prolyl-tRNA synthetase associated region
121733	122407	675	+	224	Ser-tRNA(Ala) deacylase @ Gly-tRNA(Ala) deacylase
122385	123632	1248	+	415	hypothetical protein
123888	124928	1041	+	346	positive regulation of multidrug-efflux transporter genes (bmr and blt)
124989	125261	273	+	90	hypothetical protein
125312	126490	1179	+	392	hypothetical protein
126487	126843	357	+	118	hypothetical protein
126865	127329	465	+	154	Acetyltransferase, GNAT family
127326	128576	1251	+	416	hypothetical protein
12817	13599	783	-	260	hypothetical protein
128589	129482	894	+	297	Muramoyltetrapeptide carboxypeptidase (EC 3.4.17.13)
129542	129928	387	+	128	hypothetical protein
129934	130791	858	+	285	Acetyltransferase
130793	131245	453	+	150	GCN5-related N-acetyltransferase
131242	132279	1038	+	345	hypothetical protein
132272	133285	1014	+	337	hypothetical protein
133346	134143	798	+	265	Oxidoreductase, short-chain dehydrogenase/reductase family
134262	134699	438	-	145	Acetyltransferase
134715	136031	1317	-	438	hypothetical protein
13611	15398	1788	-	595	Efflux ABC transporter, permease/ATP-binding protein
136271	137518	1248	+	415	NADPH-dependent 7-cyano-7-deazaguanine reductase (EC 1.7.1.13)
137527	138477	951	-	316	hypothetical protein
138480	140084	1605	-	534	putative phosphotransferase
140140	140910	771	+	256	Shikimate kinase I (EC 2.7.1.71) / Response regulator
140983	142428	1446	+	481	Putative esterase
142444	143403	960	+	319	hypothetical protein
143414	144385	972	+	323	hypothetical protein
144403	144822	420	-	139	probable DNA alkylation repair enzyme
144842	145300	459	-	152	hypothetical protein
145322	145684	363	-	120	hypothetical protein
145753	146121	369	-	122	hypothetical protein
146201	146893	693	-	230	Transcriptional regulator, DeoR family
147001	147978	978	-	325	hypothetical protein
148135	148437	303	+	100	hypothetical protein
148434	148736	303	+	100	hypothetical protein
148741	149397	657	+	218	hypothetical protein
149405	149506	102	+	33	hypothetical protein
149496	151100	1605	+	534	Two-component system sensor histidine kinase
151104	152927	1824	-	607	hypothetical protein
153167	153859	693	-	230	Two-component transcriptional response regulator, OmpR family
15391	16854	1464	-	487	ABC transporter ATP-binding protein Uup, erythromycin resistance
154051	155376	1326	+	441	Cyanophycin synthetase (EC 6.-.-.-)
155489	156370	882	+	293	hypothetical protein
156656	157234	579	+	192	hypothetical protein
157221	157658	438	+	145	hypothetical protein
157642	158463	822	+	273	weak similarity to aminoglycoside nucleotidyltransferase
159115	159741	627	+	208	hypothetical protein
159798	160142	345	+	114	hypothetical protein
160218	160499	282	-	93	Bsu YqfO NIF3/CutA domain
17223	17372	150	+	49	Chromosome (plasmid) partitioning protein ParB / Stage 0 sporulation protein J
17471	17587	117	+	38	hypothetical protein
17700	18914	1215	+	404	hypothetical protein
19023	19310	288	-	95	hypothetical protein
19612	19737	126	+	41	hypothetical protein
19738	19920	183	+	60	diguanylate cyclase/phosphodiesterase (GGDEF & EAL domains) with PAS/PAC sensor(s)
19913	20449	537	+	178	diguanylate cyclase/phosphodiesterase (GGDEF & EAL domains) with PAS/PAC sensor(s)
20631	20906	276	+	91	Repressor CsoR of the copZA operon
20915	23110	2196	+	731	Lead, cadmium, zinc and mercury transporting ATPase (EC 3.6.3.3) (EC 3.6.3.5); Copper-translocating P-type ATPase (EC 3.6.3.4)
23429	23653	225	-	74	hypothetical protein
2357	3202	846	-	281	Transcriptional regulator, AraC family
23650	23874	225	-	74	hypothetical protein
24036	24209	174	+	57	hypothetical protein
24260	24892	633	-	210	hypothetical protein
24906	25049	144	-	47	hypothetical protein
25163	26410	1248	+	415	Cobalt/zinc/cadmium efflux RND transporter, outer membrane protein CzcC
26407	27666	1260	+	419	Cobalt/zinc/cadmium efflux RND transporter, membrane fusion protein CzcB
27676	30828	3153	+	1050	Cobalt/zinc/cadmium efflux RND transporter, transmembrane protein CzcA
30864	31013	150	-	49	hypothetical protein
31202	31498	297	+	98	Cadmium efflux system accessory protein
31500	31769	270	+	89	hypothetical protein
31766	33922	2157	+	718	Lead, cadmium, zinc and mercury transporting ATPase (EC 3.6.3.3) (EC 3.6.3.5); Copper-translocating P-type ATPase (EC 3.6.3.4)
33962	34354	393	+	130	hypothetical protein
34478	34642	165	+	54	hypothetical protein
34657	34830	174	+	57	FIG00759183: hypothetical protein
34853	35761	909	+	302	Cobalt/zinc/cadmium resistance protein CzcD
3513	5267	1755	+	584	Efflux ABC transporter, permease/ATP-binding protein
35852	37711	1860	+	619	hypothetical protein
37775	37891	117	-	38	hypothetical protein
38	613	576	-	191	Pyridoxamine 5'-phosphate oxidase (EC 1.4.3.5)
38083	38442	360	+	119	FIG00759658: hypothetical protein
38597	39094	498	+	165	hypothetical protein
39176	41896	2721	+	906	Multicopper oxidase
42199	42456	258	-	85	hypothetical protein
42650	42934	285	+	94	hypothetical protein
42960	44861	1902	+	633	Lead, cadmium, zinc and mercury transporting ATPase (EC 3.6.3.3) (EC 3.6.3.5); Copper-translocating P-type ATPase (EC 3.6.3.4)
44924	45391	468	-	155	hypothetical protein
45496	48618	3123	-	1040	Copper/silver efflux RND transporter, transmembrane protein CusA
48615	50096	1482	-	493	Copper/silver efflux RND transporter, membrane fusion protein CusB
50093	51367	1275	-	424	hypothetical protein
51656	52723	1068	-	355	Arsenical-resistance protein ACR3
5271	8372	3102	-	1033	hypothetical protein
52720	53145	426	-	141	Arsenate reductase (EC 1.20.4.4) thioredoxin-coupled, LMWP family
53145	53615	471	-	156	lactoylglutathione lyase( EC:4.4.1.5 )
53619	53984	366	-	121	Arsenical resistance operon repressor
54064	54549	486	-	161	Acetyltransferase, GNAT family
54606	54773	168	-	55	hypothetical protein
54814	55020	207	+	68	Cold shock protein of CSP family
55074	55814	741	+	246	Acetoacetyl-CoA reductase (EC 1.1.1.36)
55820	55957	138	+	45	hypothetical protein
56180	56569	390	-	129	protein of unknown function DUF1232
56807	57136	330	-	109	hypothetical protein
57362	57943	582	-	193	hypothetical protein
58081	59112	1032	+	343	integrase-recombinase protein
59166	60944	1779	-	592	Bipolar DNA helicase
60944	62083	1140	-	379	FIG00775401: hypothetical protein
62269	62634	366	+	121	Cytotoxic translational repressor of toxin-antitoxin stability system
62627	62941	315	+	104	hypothetical protein
63044	63175	132	+	43	hypothetical protein
63159	63326	168	+	55	HtaR suppressor protein
63362	63475	114	+	37	hypothetical protein
63533	64513	981	-	326	hypothetical protein
65021	65206	186	+	61	hypothetical protein
65254	65712	459	-	152	hypothetical protein
65762	66637	876	-	291	hypothetical protein
662	2170	1509	-	502	hyphotheical protein
66688	67506	819	-	272	hypothetical protein
67506	68336	831	-	276	hypothetical protein
68525	68833	309	+	102	hypothetical protein
68907	69332	426	+	141	hypothetical protein
69530	70384	855	+	284	hypothetical protein
70413	71315	903	+	300	Protein QmcA (possibly involved in integral membrane quality control)
71410	72309	900	-	299	Abortive infection bacteriophage resistance protein
72549	72728	180	+	59	hypothetical protein
73295	73699	405	+	134	Putative antirestriction protein
73755	73895	141	+	46	hypothetical protein
74096	74545	450	-	149	hypothetical protein
74917	75366	450	+	149	hypothetical protein
75357	75677	321	+	106	hypothetical protein
75674	81544	5871	-	1956	IncF plasmid conjugative transfer DNA-nicking and unwinding protein TraI
81563	83560	1998	-	665	IncF plasmid conjugative transfer protein TraD
83639	86398	2760	-	919	IncF plasmid conjugative transfer protein TraG
8377	8526	150	+	49	hypothetical protein
8584	9528	945	-	314	Transcriptional regulator, MerR family, mercury resistance
86395	87765	1371	-	456	IncF plasmid conjugative transfer pilus assembly protein TraH
87789	88286	498	-	165	IncF plasmid conjugative transfer protein TrbB
88283	89071	789	-	262	IncF plasmid conjugative transfer pilus assembly protein TraF
89068	90867	1800	-	599	IncF plasmid conjugative transfer protein TraN
90860	91522	663	-	220	IncF plasmid conjugative transfer protein TrbC
91539	92531	993	-	330	IncF plasmid conjugative transfer pilus assembly protein TraU
92528	92977	450	-	149	hypothetical protein
92989	93615	627	-	208	IncF plasmid conjugative transfer pilus assembly protein TraW
93612	93947	336	-	111	IncF plasmid conjugative transfer protein TrbI
93937	96516	2580	-	859	IncF plasmid conjugative transfer pilus assembly protein TraC
9605	10177	573	-	190	hypothetical protein
96545	96772	228	-	75	IncF plasmid conjugative transfer pilus assembly protein TraV
96765	98219	1455	-	484	IncF plasmid conjugative transfer pilus assembly protein TraB
98234	98953	720	-	239	IncF plasmid conjugative transfer pilus assembly protein TraK
98950	99507	558	-	185	IncF plasmid conjugative transfer pilus assembly protein TraE
99512	99778	267	-	88	IncF plasmid conjugative transfer pilus assembly protein TraL
99792	100115	324	-	107	IncF plasmid conjugative transfer pilin protein TraA
