## Supplementary Table S2 for "Legionella felix sp. - A novel Legionella species isolated in Israel from hot tap water"

### Sheet: Supplementary Table S2
Gene	Product	Classification	Subject Coverage (%)	Query Coverage (%)	Identity (%)	E-value
pilT	Twitching motility protein PilT		100	100	88	1e-173
iraA	Small-molecule methyltransferase IraA		100	100	82	1e-129
icmL/dotI	IcmL (DotI) protein	Secretion system,Type IV secretion system	100	100	92	1e-110
phtA	Uncharacterized MFS-type transporter	Nutrient acquisition,Transporter	98	97	89	1e-223
fleR/flrC	Flagellar two-component response regulator FleR		81	84	88	1e-187
dotC	DotC protein	Secretion system,Type IV secretion system	82	81	82	1e-123
dotB	DotB protein	Secretion system,Type IV secretion system	95	98	94	1e-202
icmD/dotP	IcmD (DotP) protein	Secretion system,Type IV secretion system	96	67	92	3e-41
lspF	General secretion pathway protein F	Secretion system,Type II secretion system	86	86	82	1e-158
sodB	Superoxide dismutase [Fe] (EC 1.15.1.1)	Stress protein	97	100	83	5e-97
fliI	Flagellum-specific ATP synthase FliI		94	94	81	1e-197
fliM	Flagellar motor switch protein FliM	Motility	81	81	81	1e-136
ccmC	Cytochrome c-type biogenesis protein CcmC, putative heme lyase for CcmE	Iron uptake	78	83	84	1e-101
lpg2359	Transamidase GatB domain protein	Secretion system,Type IV secretion system	100	100	82	2e-61
fliG	Flagellar motor switch protein FliG	Motility	100	100	83	1e-155
icmW	IcmW protein	Secretion system,Type IV secretion system	100	100	90	1e-73
lpg2552	hypothetical protein	Secretion system,Type IV secretion system	84	85	86	1e-238
icmB/dotO	IcmB (DotO) protein	Secretion system,Type IV secretion system	99	99	86	0.0
icmT	IcmT protein	Secretion system,Type IV secretion system	96	97	83	1e-38
icmS	IcmS protein	Secretion system,Type IV secretion system	100	100	89	1e-54
mip	Outer membrane protein MIP precursor (Macrophage infectivity potentiator) (Peptidyl-prolyl cis-trans isomerase) (EC 5.2.1.8)	Enzyme	98	95	90	1e-118
lspG	General secretion pathway protein G	Secretion system,Type II secretion system	97	97	95	4e-73
lspE	General secretion pathway protein E	Secretion system,Type II secretion system	93	93	91	1e-243
fliP	Flagellar biosynthesis protein FliP	Motility	89	74	84	1e-104
dotD	DotD	Secretion system,Type IV secretion system	85	88	88	3e-65
icmO/dotL	IcmO (DotL) protein	Secretion system,Type IV secretion system	99	100	89	0.0
fleN	Flagellar synthesis regulator FleN		94	96	83	1e-131
flhF	Flagellar biosynthesis protein FlhF	Motility	93	95	80	1e-163
icmD/dotP	IcmD (DotP) protein	Secretion system,Type IV secretion system	95	66	86	4e-37
flgI	Flagellar P-ring protein FlgI	Motility	93	100	83	1e-177
pilC	Type IV fimbrial assembly protein PilC	Adherence	99	99	80	1e-188
htpB	Heat shock protein 60 kDa family chaperone GroEL	Adherence	96	96	94	1e-283
icmJ/dotN	IcmJ (DotN) protein	Secretion system,Type IV secretion system	96	99	84	1e-103
