## Supplementary Table S1 for "Legionella felix sp. - A novel Legionella species isolated in Israel from hot tap water"

### Sheet: Supplementary Table S1
Organizm enzymatic reaction result
Isolate #227	Legionella cherrii NCTC 11976	Legionella pneumophila NCTC 11405	Substrate	ENZYME ASSAYED FOR
Negative	Negative	Negative		1 Control
Positive	Positive	Positive	2-naphthyl phosphate	2 Alkaline phosphatase
Positive	Positive	Positive	2-naphthyl butyrate	3 Esterase (C 4)
Positive	Positive	Positive	2-naphthyl caprylate	4 Esterase Lipase (C 8)
Negative	Negative	Negative	2-naphthyl myristate	5 Lipase (C 14)
Positive	Positive	Positive	L-leucyl-2-naphthylamide	6 Leucine arylamidase
Positive	Positive	Positive	L-valyl-2-naphthylamide	7 Valine arylamidase
Negative	Negative	Negative	L-cystyl-2-naphthylamide	8 Cystine arylamidase
Negative	Negative	Negative	N-benzoyl-DL-arginine-2-naphthylamide	9 Trypsin
Negative	Negative	Negative	N-glutaryl-phenylalanine-2-naphthylamide	10 α -chymotrypsin
Positive	Positive	Positive	2-naphthyl phosphate	11 Acid phosphatase
Positive	Positive	Positive	Naphthol-AS-BI-phosphate	12 Naphthol-AS-BI-phosphohydrolase
Negative	Negative	Negative	6-Br-2-naphthyl-αD-galactopyranoside	13 α-galactosidase
Negative	Negative	Negative	2-naphthyl-ßD-galactopyranoside	14 ß-galactosidase
Negative	Negative	Negative	Naphthol-AS-BI-ßD-glucuronide	15 ß-glucuronidase
Negative	Negative	Negative	2-naphthyl-αD-glucopyranoside	16 α-glucosidase
Negative	Negative	Negative	6-Br-2-naphthyl-ßD-glucopyranoside	17 ß-glucosidase
Negative	Negative	Negative	1-naphthyl-N-acetyl-ßD-glucosaminide	18 N-acetyl-ß-glucosaminidase
Negative	Negative	Negative	6-Br-2-naphthyl-αD-mannopyranoside	19 α-mannosidase
Negative	Negative	Negative	2-naphthyl-αL-fucopyranoside	20 α-fucosidase
